# Targeting AGTR1/NF-κB /CXCR4 axis by miR-155 attenuates oncogenesis in Glioblastoma

**DOI:** 10.1101/815068

**Authors:** Anukriti Singh, Nidhi Srivastava, Bushra Ateeq

## Abstract

Glioblastoma (GBM) represents the most aggressive malignancy of the brain. Angiotensin II Receptor Type 1 (AGTR1) upregulation has been associated with proliferative and infiltrative properties of glioma cells. However, the underlying mechanism of AGTR1 upregulation in GBM is still unexplored. To understand the post-transcriptional regulation of *AGTR1* in GBM, we screened 3’untranslated region (3’UTR) of *AGTR1* by using prediction algorithms for binding of miRNA. Interestingly, miR-155 showed conserved binding on the 3’UTR of *AGTR1*, subsequently confirmed by *AGTR1*-3’UTR-luciferase reporter assay. Furthermore, stable miR-155 overexpressing GBM cells show decrease in AGTR1-mediated cell proliferation, invasion, foci formation and anchorage-independent growth. Strikingly, immunodeficient mice implanted with stable miR-155 overexpressing SNB19 cells show remarkable reduction (∼95%) in tumor burden compared to control. Notably, miR-155 attenuates NF-κB signaling downstream of AGTR1 leading to reduced CXCR4 and AGTR1 levels. Mechanistically, miR-155 mitigates AGTR1-mediated, angiogenesis, epithelial-to-mesenchymal transition, stemness, ERK/MAPK signaling and promotes apoptosis. Similar effects in cell-based assays were observed by using pharmacological inhibitor of IκB Kinase (IKK) complex. Taken together, we established that miRNA-155 post-transcriptionally regulates *AGTR1* expression, abrogates AGTR1/NF-κB/CXCR4 signaling axis and elicits pleiotropic anticancer effects. This study opens new avenues for using IKK inhibitors and miRNA-155 replacement therapies for the treatment of AGTR1-positive malignancies.
