## Supplementary Table 2 for "Targeting AGTR1/NF-κB /CXCR4 axis by miR-155 attenuates oncogenesis in Glioblastoma"

### Sheet: Primer List
Supplementary Table S2: Primer List
Quantitative PCR (qPCR) primers
Sr. No.	Gene	Primer Name	Sequence (5'-3')
1	AGTR1	AGTR1_FP	GCT TTC CTA CCG CCC CTC AGA
		AGTR1_RP	TTT CGA ACA TGT CAC TCA ACC TCA A
2	CXCR4	CXRC4_FP	CAA GAC CAC AGT CAT CCT CAT C
		CXRC4_RP	CTC AAA CTC ACA CCC TTG CT
3	CDH2	N-CADHERIN_FP	TGACTCCCTGTTAGTGTTTGAC
		N-CADHERIN_RP	CCCAGTCGTTCAGGTAATCATAG
4	CDH1	E-CADHERIN_FP	CTT CTG CTG ATC CTG TCT GAT G
		E-CADHERIN_RP	TGC TGT GAA GGG AGA TGT ATT G
5	SNAI2	SLUG_FP	GGTTGCTTCAAGGACACATTAG
		SLUG_RP	GCAGATGAGCCCTCAGATTT
6	VIM	VIMENTIN_FP	GATTCACTCCCTCTGGTTGATAC
		VIMENTIN_RP	GTCATCGTGATGCTGAGAAGT
7	PDGFRB	PDGFRB_FP	CAC CCT CAG TCT TAA TCC ATC C
		PDGFRB_RP	CCA CAC TGG CAC ATT TAC ATT C
8	AGR2	AGR2_FP	AAA TCT CCA AGC CCT TCT GTC
		AGR2_RP	TCA GTG TGT TCA CTA TGC TTC C
9	NES	NES_FP	CTC AGG AGC AGC ACT CTT AAC
		NES_RP	ATT CCT ACA GCC TCC ATT CTT G
10	GAPDH	GAPDH_FP	TGC ACC ACC AAC TGC TTA GC
		GAPDH_RP	GGC ATG GAC TGT GGT CAT GAG
11	KIT	KIT_FP	CAA GGC TTC TCC AAT TCT GC
		KIT_RP	TGCAGTGGTCCACAGAAGAG
12	CD24	CD24_FP	TCC TCC CAG AGT ACT TCC AA
		CD24_RP	GAT GCA GAA GAG AGA GTG AGA C
Cloning Primers
1	3'UTR AGTR1	3'UTR AGTR1_EcoRI_FP	CCG GAA TTC ATG TTT TGA GGT TGA G
		3'UTR_AGTR1_XhoI_RP	CCG CTC GAG TTA GCA TAT CTT TGT AC
